# Silicone Wire Embolization-induced Acute Retinal Artery Ischemia and Reperfusion Model in Mouse: Gene Expression Provides Insight into Pathological Processes

**DOI:** 10.1101/2024.05.01.592074

**Authors:** Yuedan Wang, Ying Li, Jiaqing Feng, Chuansen Wang, Yuwei Wan, Bingyang Lv, Yinming Li, Hao Xie, Ting Chen, Faxi Wang, Ziyue Li, Anhuai Yang, Xuan Xiao

## Abstract

Acute retinal ischemia and ischemia-reperfusion injury are the primary causes of retinal neural cell death and vision loss in retinal artery occlusion (RAO). The absence of an accurate mouse model for simulating the retinal ischemic process has hindered progress in developing neuroprotective agents for RAO. We developed a unilateral pterygopalatine ophthalmic artery occlusion (UPOAO) mouse model using silicone wire embolization combined with carotid artery ligation. The survival of retinal ganglion cells and visual function were evaluated to determine the duration of ischemia. Immunofluorescence staining, optical coherence tomography, and haematoxylin and eosin staining were utilized to assess changes in major neural cell classes and retinal structure degeneration at two reperfusion durations. Transcriptomics was employed to investigate alterations in the pathological process of UPOAO following ischemia and reperfusion, highlighting transcriptomic differences between UPOAO and other retinal ischemia-reperfusion models. The UPOAO model successfully replicated the acute interruption of retinal blood supply observed in RAO. 60-minutes of Ischemia led to significant loss of major retinal neural cells and visual function impairment. Notable thinning of the inner retinal layer, especially the ganglion cell layer, was evident post-UPOAO. Temporal transcriptome analysis revealed various pathophysiological processes related to immune cell migration, oxidative stress, and immune inflammation during the non-reperfusion and reperfusion periods. A pronounced increase in microglia within the retina and peripheral leukocytes accessing the retina was observed during reperfusion periods. Comparison of differentially expressed genes (DEGs) between the UPOAO and high intraocular pressure models revealed specific enrichments in lipid and steroid metabolism-related genes in the UPOAO model. The UPOAO model emerges as a novel tool for screening pathogenic genes and promoting further therapeutic research in RAO.
