## Supplementary material for "Silicone Wire Embolization-induced Acute Retinal Artery Ischemia and Reperfusion Model in Mouse: Gene Expression Provides Insight into Pathological Processes": Table 1

### Sheet: Sheet1
	Table 1 Antibodies used in staining of retinal sections
	Antibodies	Species	Dilution	Company
	PKCα	rabbit	1:1000	Sigma
	Recoverin	rabbit	1:1000	Millipore
	Calbindin	rabbit	1:5000	SWANT
	ChAT	goat	1:200	Millipore
	Iba1	rabbit	1:500	Wako
	CD45	rabbit	1:100	CST
	Rhodamine-labeled canavalin A	/	1:125	MKBio
	Goat anti-mouse IgG Alexa Fluor 488	goat	1:500	Jackson
	Donkey anti-rabbit IgG Alexa Fluor 594	donkey	1:500	Jackson
	Donkey anti-goat IgG Alexa Fluor 488	donkey	1:500	Jackson
