## Supplemental Table 1 for "Silicone Wire Embolization-induced Acute Retinal Artery Ischemia and Reperfusion Model in Mouse: Gene Expression Provides Insight into Pathological Processes"

### Sheet: Sheet1
	Table S1 List of primers used in this study
	Gene Name		Sequence (5'->3')
	Tlr3	Forward primer	CGATTCCCGACCAGCACTCT
		Reverse primer	CACATTTCCTTTCAGCCTGTGAT
	Tlr4	Forward primer	TCCCTGCATAGAGGTAGTTCC
		Reverse primer	TCAAGGGGTTGAAGCTCAGA
	Cd48	Forward primer	GGAACTGGATTTCAAGGTCATTCA
		Reverse primer	ATGGTCCAAGTGGGTCCTTAT
	Ldlr	Forward primer	CCAATCGACTCACGGGTTCA
		Reverse primer	ACAGTGTCGACTTCTCTAGGC
	Cd86	Forward primer	ATGGACCCCAGATGCACCA
		Reverse primer	TGTGCCCAAATAGTGCTCGT
	Tspo	Forward primer	ACTGTATTCAGCCATGGGGTATG
		Reverse primer	CCAAGGGAACCATAGCGTCC
	Abca1	Forward primer	GCAAGGCCGCACCATTATTT
		Reverse primer	TCTGAGAAACACTGTCCTCCTTTT
	Apoe	Forward primer	CGGGTGCTCTGTTTTGGAGA
		Reverse primer	GGCTAGGCATCCTGTCAGC
	S100a9	Forward primer	TGGCAACCTTTATGAAGAAAGAGA
		Reverse primer	GTGGGTTGTTCTCATGCAGC
	β-actin	Forward primer	CACTGTCGAGTCGCGTCC
		Reverse primer	TCATCCATGGCGAACTGGTG
